# Hybridization during the adaptive radiation of *Oxera* (Lamiaceae) in New Caledonia: Is flower shape shift driven by introgression?

**DOI:** 10.1101/2025.06.07.658409

**Authors:** Ryusuke Ikeda, Ryoya Kawai, Gildas Gâteblé, Yoshihisa Suyama, Shun K. Hirota, Makoto Terauchi, Hideki Noguchi, Yuji Isagi

## Abstract

Recent genomic studies have suggested that hybridization may play a significant role in adaptive radiation, rapid speciation, and convergent evolution. The genus *Oxera*, a plant taxon thought to have diversified at its beginning through adaptive radiation in New Caledonia, provided an opportunity to investigate these processes. Within the *robusta* subclade of *Oxera*, characterized by bird-pollinated yellow-orange flowers, convergent evolution of flower shape is likely to have occurred. We aimed to elucidate the hybridization history of the *robusta* subclade by whole genome sequencing and MIG-seq data. Our analyses revealed an ancestral introgression from *O. coriacea* to *O. sympatrica*, whose flowers are remarkably similar to each other. Among the introgressed genomic regions, we identified several genes potentially involved in flower shape development. *O. sympatrica* and its sympatric sister species exhibit distinct flower shapes, and pollinator-mediated reproductive isolation presumed to be a major barrier between them. The ancestral introgression uncovered in this study may have driven the convergent evolution of flower shape in the *robusta* subclade and played a crucial role in the speciation process of *O. sympatrica*. These finding contribute to our understanding of the interplay between hybridization, adaptive radiation, and speciation process.
