## Supplementary Table S4 for "Hybridization during the adaptive radiation of *Oxera* (Lamiaceae) in New Caledonia: Is flower shape shift driven by introgression?"

### Sheet: Table_S4_genes_on_the_introgres
Contigs and Scaffolds	Start (1-base offset)	End	BLASTP hit (Gene Symbol, uniref90)	BLASTP hit (Protain Name, uniref90)	INTERPROSCAN
000000F_1_np1212	4353869	4358196	MIMGU_mgv1a009862mg	Mitochondrial substrate carrier family protein B-like	InterPro:IPR002067~Mitochondrial carrier protein~GO:0055085,InterPro:IPR018108~Mitochondrial substrate/solute carrier~-,InterPro:IPR023395~Mitochondrial carrier domain superfamily~-
000183F_1_np1212	918988	925099	OLEA9_A041722	DUF21 domain-containing protein At4g14240	InterPro:IPR002550~CNNM, transmembrane domain~-,InterPro:IPR044751~Ion transporter-like, CBS domain~-,InterPro:IPR045095~Ancient conserved domain protein family~GO:0010960,InterPro:IPR046342~CBS domain superfamily~-
contig_11494_1_np1212	3197271	3211954	LOC105173907	UNCHARACTERIZED	InterPro:IPR019155~CLEC16A/TT9, N-terminal~-,InterPro:IPR039272~CLEC16A/TT9~-
contig_2086_1_np1212	9357652	9365953	LOC105174089	NADPH-dependent diflavin oxidoreductase 1	InterPro:IPR001094~Flavodoxin-like~GO:0010181,InterPro:IPR001433~Oxidoreductase FAD/NAD(P)-binding~GO:0016491,InterPro:IPR001709~Flavoprotein pyridine nucleotide cytochrome reductase~GO:0016491,InterPro:IPR003097~Sulfite reductase [NADPH] flavoprotein alpha-component-like, FAD-binding~GO:0016491,InterPro:IPR008254~Flavodoxin/nitric oxide synthase~GO:0010181,InterPro:IPR017927~FAD-binding domain, …
contig_2090_1_np1212	1049719	1055580	STAS_04072	V-type proton ATPase subunit H	InterPro:IPR000225~Armadillo~GO:0005515,InterPro:IPR004908~ATPase, V1 complex, subunit H~GO:0000221|GO:0046961|GO:1902600,InterPro:IPR011987~ATPase, V1 complex, subunit H, C-terminal~GO:0000221|GO:1902600,InterPro:IPR011989~Armadillo-like helical~-,InterPro:IPR016024~Armadillo-type fold~-,InterPro:IPR038497~ATPase, V1 complex, subunit H, C-terminal domain superfamily~-
contig_2139_1_np1212	2676555	2684876	SASPL_109263	BTB/POZ DOMAIN-CONTAINING PROTEIN	InterPro:IPR000210~BTB/POZ domain~GO:0005515,InterPro:IPR011333~SKP1/BTB/POZ domain superfamily~-
contig_2181_1_np1212	3456434	3458686	CDL12_05280	Cytochrome P450 CYP4/CYP19/CYP26 subfamily	InterPro:IPR001128~Cytochrome P450~GO:0004497|GO:0005506|GO:0016705|GO:0020037,InterPro:IPR002401~Cytochrome P450, E-class, group I~GO:0004497|GO:0005506|GO:0016705|GO:0020037,InterPro:IPR017972~Cytochrome P450, conserved site~GO:0005506|GO:0016705,InterPro:IPR036396~Cytochrome P450 superfamily~GO:0004497|GO:0005506|GO:0016705|GO:0020037
contig_2181_1_np1212	3671589	3678419	CDL12_29683	Glutaredoxin	InterPro:IPR000591~DEP domain~GO:0035556,InterPro:IPR002109~Glutaredoxin~GO:0097573,InterPro:IPR006869~Domain of unknown function DUF547~-,InterPro:IPR036249~Thioredoxin-like superfamily~-,InterPro:IPR036388~Winged helix-like DNA-binding domain superfamily~-,InterPro:IPR036390~Winged helix DNA-binding domain superfamily~-
contig_2181_1_np1212	3693294	3712807	LOC105156145	Katanin p80 WD40 repeat-containing subunit B1 homolog	InterPro:IPR001680~WD40 repeat~GO:0005515,InterPro:IPR015943~WD40/YVTN repeat-like-containing domain superfamily~GO:0005515,InterPro:IPR019775~WD40 repeat, conserved site~-,InterPro:IPR020472~G-protein beta WD-40 repeat~-,InterPro:IPR026962~Katanin p80 WD40 repeat-containing subunit B1~GO:0008017|GO:0008352|GO:0051013,InterPro:IPR028021~Katanin p80 subunit, C-terminal~GO:0008017,InterPro:IPR03632…
contig_2334_1_np1212	2682733	2691016	CDL12_08808	Protein involved in mRNA turnover and stability	InterPro:IPR011016~Zinc finger, RING-CH-type~GO:0008270,InterPro:IPR013083~Zinc finger, RING/FYVE/PHD-type~-
contig_2334_1_np1212	2711936	2718039	STAS_14486	non-specific serine/threonine protein kinase	InterPro:IPR000719~Protein kinase domain~GO:0004672|GO:0005524|GO:0006468,InterPro:IPR004041~NAF domain~GO:0007165,InterPro:IPR008271~Serine/threonine-protein kinase, active site~GO:0004672|GO:0006468,InterPro:IPR011009~Protein kinase-like domain superfamily~-,InterPro:IPR017441~Protein kinase, ATP binding site~GO:0005524,InterPro:IPR018451~NAF/FISL domain~GO:0007165
contig_2432_1_np1212	4804383	4807488	LOC105161749	GATA ZINC FINGER PROTEIN-RELATED	InterPro:IPR010828~Alcohol acetyltransferase/N-acetyltransferase~-,InterPro:IPR023213~Chloramphenicol acetyltransferase-like domain superfamily~-
contig_2432_1_np1212	4824989	4828181	LOC105174045	rho GTPase-activating protein 5	InterPro:IPR000095~CRIB domain~-,InterPro:IPR000198~Rho GTPase-activating protein domain~GO:0007165,InterPro:IPR008936~Rho GTPase activation protein~GO:0007165,InterPro:IPR036936~CRIB domain superfamily~-,InterPro:IPR044785~Rho GTPase-activating protein 1-5~GO:0005096
contig_2432_1_np1212	6080727	6083861	CDL12_21342	PRONE domain-containing protein	InterPro:IPR005512~PRONE domain~GO:0005085,InterPro:IPR038937~Rop guanine nucleotide exchange factor~GO:0005085
contig_2432_1_np1212	6480850	6489316	CDL12_16204	Histone acetyltransferase	InterPro:IPR001965~Zinc finger, PHD-type~-,InterPro:IPR011011~Zinc finger, FYVE/PHD-type~-,InterPro:IPR013083~Zinc finger, RING/FYVE/PHD-type~-,InterPro:IPR016181~Acyl-CoA N-acyltransferase~-,InterPro:IPR019786~Zinc finger, PHD-type, conserved site~-,InterPro:IPR019787~Zinc finger, PHD-finger~-,InterPro:IPR032308~Jas TPL-binding domain~-
contig_2507_1_np1212	421180	429787	CDL12_16954	MADS box transcription factor	InterPro:IPR002100~Transcription factor, MADS-box~GO:0003677|GO:0046983,InterPro:IPR002487~Transcription factor, K-box~GO:0003700|GO:0005634|GO:0006355,InterPro:IPR033896~MADS MEF2-like~GO:0000977|GO:0045944,InterPro:IPR036879~Transcription factor, MADS-box superfamily~GO:0003677|GO:0046983
contig_2520_1_np1212	1273482	1288175	LOC105170684	V-type proton ATPase subunit a	InterPro:IPR002490~V-type ATPase, V0 complex, 116kDa subunit family~GO:0033179|GO:0046961|GO:1902600,InterPro:IPR026028~ATPase, V0 complex, subunit 116kDa, eukaryotic~GO:0000220|GO:0046961
contig_2691_1_np1212	440458	443410	LOC107767149	ubiquitin-NEDD8-like protein RUB2	InterPro:IPR000626~Ubiquitin-like domain~GO:0005515,InterPro:IPR019954~Ubiquitin conserved site~-,InterPro:IPR019956~Ubiquitin domain~-,InterPro:IPR029071~Ubiquitin-like domain superfamily~-,InterPro:IPR038738~Nedd8-like ubiquitin~-
contig_2826_1_np1212	5063647	5065224	NA	cysteine-rich and transmembrane domain-containing protein B-like	InterPro:IPR028144~Cysteine-rich transmembrane CYSTM domain~-,InterPro:IPR044850~Cysteine-rich and transmembrane domain-containing protein WIH2-like~GO:0005886
contig_2944_1_np1212	5840634	5853305	SASPL_126754	INACTIVE PHOSPHOLIPASE C-LIKE PROTEIN 2	InterPro:IPR000306~FYVE zinc finger~GO:0046872,InterPro:IPR000408~Regulator of chromosome condensation, RCC1~-,InterPro:IPR001849~Pleckstrin homology domain~-,InterPro:IPR009091~Regulator of chromosome condensation 1/beta-lactamase-inhibitor protein II~-,InterPro:IPR011011~Zinc finger, FYVE/PHD-type~-,InterPro:IPR011993~PH-like domain superfamily~-,InterPro:IPR013083~Zinc finger, RING/FYVE/PHD-ty…
contig_2944_1_np1212	5856782	5858314	LOC105163661	protein PATRONUS 2	InterPro:IPR039326~Protein Patronus~GO:0007346
contig_4141_1_np1212	4058493	4060169	SASPL_144271	TRANSCRIPTIONAL REGULATOR OF FILAMENTOUS GROWTH FLO8	InterPro:IPR006594~LIS1 homology motif~GO:0005515,InterPro:IPR044716~Transcriptional corepressor LEUNIG-like~GO:0003714
contig_4141_1_np1212	4068552	4069850	SASPL_144271	TRANSCRIPTIONAL REGULATOR OF FILAMENTOUS GROWTH FLO8	InterPro:IPR006594~LIS1 homology motif~GO:0005515,InterPro:IPR044716~Transcriptional corepressor LEUNIG-like~GO:0003714
scaffold_9813_1_np1212	6716635	6723195	OLEA9_A069375	glucomannan 4-beta-mannosyltransferase 2	InterPro:IPR001173~Glycosyltransferase 2-like~-,InterPro:IPR029044~Nucleotide-diphospho-sugar transferases~-
scaffold_9813_1_np1212	6727414	6729680	LOC105170786	splicing factor U2af small subunit B-like	InterPro:IPR000504~RNA recognition motif domain~GO:0003723,InterPro:IPR000571~Zinc finger, CCCH-type~GO:0046872,InterPro:IPR003954~RNA recognition motif domain, eukaryote~GO:0003676,InterPro:IPR009145~U2 auxiliary factor small subunit~GO:0000398|GO:0003723|GO:0089701,InterPro:IPR012677~Nucleotide-binding alpha-beta plait domain superfamily~-,InterPro:IPR035979~RNA-binding domain superfamily~GO:00…
000015F_1_np1212	3801970	3813886	MIMGU_mgv1a004277mg	Biotin carboxylase	InterPro:IPR004549~Acetyl-CoA carboxylase, biotin carboxylase~GO:0016874,InterPro:IPR005479~Carbamoyl-phosphate synthetase large subunit-like, ATP-binding domain~GO:0005524,InterPro:IPR005481~Biotin carboxylase-like, N-terminal domain~-,InterPro:IPR005482~Biotin carboxylase, C-terminal~-,InterPro:IPR011054~Rudiment single hybrid motif~-,InterPro:IPR011761~ATP-grasp fold~GO:0005524|GO:0046872,Inte…
000183F_1_np1212	912289	917332	CDL12_09969	Putative hydrolases or acyltransferases (Alpha/beta hydrolase superfamily)	InterPro:IPR013744~Fusarinine C esterase SidJ~-,InterPro:IPR029058~Alpha/Beta hydrolase fold~-
contig_2086_1_np1212	9346726	9352119	ZIOFF_006598	T-complex protein 1 subunit zeta 1	InterPro:IPR002194~Chaperonin TCP-1, conserved site~GO:0005524|GO:0006457|GO:0016887|GO:0051082,InterPro:IPR002423~Chaperonin Cpn60/GroEL/TCP-1 family~GO:0005524,InterPro:IPR012722~T-complex protein 1, zeta subunit~GO:0005524|GO:0006457|GO:0016887|GO:0051082,InterPro:IPR017998~Chaperone tailless complex polypeptide 1 (TCP-1)~GO:0140662,InterPro:IPR027409~GroEL-like apical domain superfamily~-,Int…
contig_2086_1_np1212	9369618	9375120	CDL12_05481	Ubiquitin receptor RAD23	InterPro:IPR000626~Ubiquitin-like domain~GO:0005515,InterPro:IPR004806~UV excision repair protein Rad23~GO:0006289,InterPro:IPR006636~Heat shock chaperonin-binding~-,InterPro:IPR009060~UBA-like superfamily~GO:0005515,InterPro:IPR015360~XPC-binding domain~GO:0003684|GO:0006289|GO:0043161,InterPro:IPR015940~Ubiquitin-associated domain~-,InterPro:IPR029071~Ubiquitin-like domain superfamily~-,InterPr…
contig_2139_1_np1212	2671080	2674393	NA	NA	NA
contig_2139_1_np1212	2666968	2668750	MIMGU_mgv1a010853mg	TOG domain-containing protein	InterPro:IPR011989~Armadillo-like helical~-,InterPro:IPR016024~Armadillo-type fold~-,InterPro:IPR024395~CLASP N-terminal domain~-,InterPro:IPR034085~TOG domain~-
contig_2181_1_np1212	3422923	3424857	SASPL_130661	LOC443603 PROTEIN-RELATED	InterPro:IPR018392~LysM domain~-,InterPro:IPR036779~LysM domain superfamily~-,InterPro:IPR045030~LysM and putative peptidoglycan-binding domain-containing protein 1-4~-
contig_2181_1_np1212	3427975	3439174	MIMGU_mgv1a000247mg	ENHANCER OF AG-4 protein 2	InterPro:IPR000313~PWWP domain~-,InterPro:IPR006569~CID domain~-,InterPro:IPR008942~ENTH/VHS~-,InterPro:IPR035496~HDGF-related, PWWP domain~-
contig_2181_1_np1212	3681591	3685450	LOC105156144	UBX domain-containing protein	InterPro:IPR001012~UBX domain~GO:0005515,InterPro:IPR029071~Ubiquitin-like domain superfamily~-,InterPro:IPR036249~Thioredoxin-like superfamily~-
contig_2334_1_np1212	2693910	2700336	LOC105159051	endoplasmic reticulum-Golgi intermediate compartment protein 3	InterPro:IPR012936~Endoplasmic reticulum vesicle transporter, C-terminal~-,InterPro:IPR039542~Endoplasmic reticulum vesicle transporter, N-terminal~-,InterPro:IPR045888~Endoplasmic reticulum vesicle transporter~-
contig_2334_1_np1212	5995420	5996647	Gorai_002737	Hexosyltransferase (Fragment)	InterPro:IPR030519~UDP-glucuronate:xylan alpha-glucuronosyltransferase~GO:0005794|GO:0009834|GO:0015020|GO:0045492
contig_2334_1_np1212	6003376	6006409	MIMGU_mgv1a016362mg	Signal recognition particle 14 kDa protein	InterPro:IPR003210~Signal recognition particle, SRP14 subunit~GO:0005786|GO:0006614|GO:0008312|GO:0030942,InterPro:IPR009018~Signal recognition particle, SRP9/SRP14 subunit~GO:0006614|GO:0008312|GO:0048500
contig_2507_1_np1212	407343	409720	CDL12_29922	Adipose-regulatory protein	InterPro:IPR009617~Seipin family~GO:0019915
contig_2507_1_np1212	3420449	3427554	CDL12_00427	Cdc4 and related F-box and WD-40 protein	InterPro:IPR000571~Zinc finger, CCCH-type~GO:0046872,InterPro:IPR001680~WD40 repeat~GO:0005515,InterPro:IPR015943~WD40/YVTN repeat-like-containing domain superfamily~GO:0005515,InterPro:IPR020472~G-protein beta WD-40 repeat~-,InterPro:IPR036322~WD40-repeat-containing domain superfamily~GO:0005515,InterPro:IPR036855~Zinc finger, CCCH-type superfamily~GO:0046872,InterPro:IPR041367~E3 ligase, CCCH-t…
contig_2741_1_np1212	2222827	2227368	LOC105159542	receptor homology region, transmembrane domain- and RING domain-containing protein 2 isoform X1	InterPro:IPR001841~Zinc finger, RING-type~-,InterPro:IPR003137~PA domain~-,InterPro:IPR013083~Zinc finger, RING/FYVE/PHD-type~-,InterPro:IPR044744~ZNRF4 /RNF13/RNF167, PA domain~-
contig_2826_1_np1212	5050023	5051239	SASPL_129966	EG:EG0003.4 PROTEIN-RELATED	InterPro:IPR002213~UDP-glucuronosyl/UDP-glucosyltransferase~GO:0008194,InterPro:IPR035595~UDP-glycosyltransferase family, conserved site~-
contig_2826_1_np1212	5043310	5047539	LOC105178579	OTU domain-containing protein DDB_G0284757	InterPro:IPR003323~OTU domain~-,InterPro:IPR038765~Papain-like cysteine peptidase superfamily~-
contig_2944_1_np1212	4305731	4315012	PHJA_001941800	cytochrome P450 86A1	InterPro:IPR001128~Cytochrome P450~GO:0004497|GO:0005506|GO:0016705|GO:0020037,InterPro:IPR002401~Cytochrome P450, E-class, group I~GO:0004497|GO:0005506|GO:0016705|GO:0020037,InterPro:IPR017972~Cytochrome P450, conserved site~GO:0005506|GO:0016705,InterPro:IPR036396~Cytochrome P450 superfamily~GO:0004497|GO:0005506|GO:0016705|GO:0020037
contig_2944_1_np1212	4315541	4318536	LOC105170839	sugar transport protein 8-like	InterPro:IPR003663~Sugar/inositol transporter~GO:0016020|GO:0022857|GO:0055085,InterPro:IPR005828~Major facilitator, sugar transporter-like~GO:0016021|GO:0022857|GO:0055085,InterPro:IPR005829~Sugar transporter, conserved site~GO:0016021|GO:0022857|GO:0055085,InterPro:IPR020846~Major facilitator superfamily domain~GO:0022857,InterPro:IPR036259~MFS transporter superfamily~-,InterPro:IPR044778~Sugar…
contig_47_1_np1212	5206329	5209120	CDL12_23147	Protein phosphatase 1 regulatory subunit pprA	InterPro:IPR001611~Leucine-rich repeat~GO:0005515,InterPro:IPR003591~Leucine-rich repeat, typical subtype~-,InterPro:IPR032675~Leucine-rich repeat domain superfamily~-
contig_5228_1_np1212	1680346	1699810	NA	stromal processing peptidase, chloroplastic-like isoform X1	InterPro:IPR007863~Peptidase M16, C-terminal~-,InterPro:IPR011249~Metalloenzyme, LuxS/M16 peptidase-like~GO:0046872,InterPro:IPR011765~Peptidase M16, N-terminal~-
scaffold_10463_1_np1212	944393	949824	LOC105167129	wall-associated receptor kinase-like 20	InterPro:IPR000719~Protein kinase domain~GO:0004672|GO:0005524|GO:0006468,InterPro:IPR008271~Serine/threonine-protein kinase, active site~GO:0004672|GO:0006468,InterPro:IPR011009~Protein kinase-like domain superfamily~-,InterPro:IPR017441~Protein kinase, ATP binding site~GO:0005524,InterPro:IPR045274~Receptor-like kinase WAK-like~GO:0007166
scaffold_10463_1_np1212	1880324	1890579	LOC105171921	sulfate transporter 4.1, chloroplastic	InterPro:IPR001902~SLC26A/SulP transporter~GO:0008271|GO:0008272|GO:0016020|GO:0055085,InterPro:IPR002645~STAS domain~-,InterPro:IPR011547~SLC26A/SulP transporter domain~GO:0008272|GO:0015116|GO:0016021,InterPro:IPR018045~Sulphate anion transporter, conserved site~GO:0008271|GO:0008272,InterPro:IPR036513~STAS domain superfamily~-
scaffold_11911_1_np1212	3874990	3882782	LOC105178493	DNA repair protein RAD16	InterPro:IPR000330~SNF2, N-terminal~GO:0005524|GO:0140658,InterPro:IPR001650~Helicase, C-terminal~-,InterPro:IPR001841~Zinc finger, RING-type~-,InterPro:IPR013083~Zinc finger, RING/FYVE/PHD-type~-,InterPro:IPR014001~Helicase superfamily 1/2, ATP-binding domain~-,InterPro:IPR017907~Zinc finger, RING-type, conserved site~-,InterPro:IPR027417~P-loop containing nucleoside triphosphate hydrolase~-,Int…
scaffold_2953_1_np1212	4327879	4331145	CDL12_18995	Glutaredoxin	InterPro:IPR002109~Glutaredoxin~GO:0097573,InterPro:IPR004480~Monothiol glutaredoxin-related~-,InterPro:IPR033658~Glutaredoxin, PICOT-like~-,InterPro:IPR036249~Thioredoxin-like superfamily~-
scaffold_2953_1_np1212	4335321	4339995	LOC105162428	tetraketide alpha-pyrone reductase 1-like	InterPro:IPR001509~NAD-dependent epimerase/dehydratase~-,InterPro:IPR036291~NAD(P)-binding domain superfamily~-
scaffold_5053_1_np1212	1349864	1355552	LOC105164766	transcription factor MYB3R-1	InterPro:IPR001005~SANT/Myb domain~-,InterPro:IPR009057~Homeobox-like domain superfamily~-,InterPro:IPR017930~Myb domain~-
scaffold_5053_1_np1212	1342682	1347800	LOC105164767	la protein 1	InterPro:IPR000504~RNA recognition motif domain~GO:0003723,InterPro:IPR002344~Lupus La protein~GO:0003723|GO:0005634|GO:0006396|GO:1990904,InterPro:IPR006630~La-type HTH domain~-,InterPro:IPR012677~Nucleotide-binding alpha-beta plait domain superfamily~-,InterPro:IPR014886~La protein, xRRM domain~GO:0003723,InterPro:IPR035979~RNA-binding domain superfamily~GO:0003676,InterPro:IPR036388~Winged hel…
scaffold_9813_1_np1212	6734831	6735338	LOC105170787	EXPRESSED PROTEIN	InterPro:IPR040358~Uncharacterized protein At4g22758-like~-
scaffold_9813_1_np1212	6758959	6759910	CDL12_24566	RING-type E3 ubiquitin transferase	InterPro:IPR001841~Zinc finger, RING-type~-,InterPro:IPR013083~Zinc finger, RING/FYVE/PHD-type~-,InterPro:IPR039525~E3 ubiquitin-protein ligase RNF126-like, zinc-ribbon~GO:0061630
contig_2086_1_np1212	5750283	5753882	LOC105179029	non-specific serine/threonine protein kinase	InterPro:IPR000719~Protein kinase domain~GO:0004672|GO:0005524|GO:0006468,InterPro:IPR001611~Leucine-rich repeat~GO:0005515,InterPro:IPR003591~Leucine-rich repeat, typical subtype~-,InterPro:IPR008271~Serine/threonine-protein kinase, active site~GO:0004672|GO:0006468,InterPro:IPR011009~Protein kinase-like domain superfamily~-,InterPro:IPR013210~Leucine-rich repeat-containing N-terminal, plant-typ…
contig_2139_1_np1212	2662737	2665469	LOC105171519	translocase of chloroplast 159, chloroplastic-like	InterPro:IPR006703~AIG1-type guanine nucleotide-binding (G) domain~GO:0005525,InterPro:IPR024283~Translocase of chloroplast 159/132, membrane anchor domain~-,InterPro:IPR027417~P-loop containing nucleoside triphosphate hydrolase~-,InterPro:IPR045058~GTPase GIMA/IAN/Toc~-
contig_2507_1_np1212	403044	403964	CDL12_20755	Transcription repressor	InterPro:IPR006458~Ovate protein family, C-terminal~-,InterPro:IPR038933~Ovate protein family~GO:0045892
contig_4141_1_np1212	4084263	4085072	CDL12_20043	Dof-type domain-containing protein	InterPro:IPR003851~Zinc finger, Dof-type~GO:0003677|GO:0006355,InterPro:IPR045174~Dof zinc finger protein~GO:0003700|GO:0006355
contig_5228_1_np1212	1695380	1695754	NA	NA	NA
scaffold_9813_1_np1212	6754821	6755129	F6X68_33165	Retrotran_gag_3 domain-containing protein	InterPro:IPR029472~Retrotransposon Copia-like, N-terminal~-
000060F_1_np1212	2012181	2012438	NA	NA	NA
contig_2334_1_np1212	5993759	5994685	MIMGU_mgv1a005329mg	Hexosyltransferase	InterPro:IPR002495~Glycosyl transferase, family 8~GO:0016757,InterPro:IPR029044~Nucleotide-diphospho-sugar transferases~-,InterPro:IPR030519~UDP-glucuronate:xylan alpha-glucuronosyltransferase~GO:0005794|GO:0009834|GO:0015020|GO:0045492
contig_2432_1_np1212	4812319	4812678	LOC105161750	auxin-induced protein 15A-like	InterPro:IPR003676~Small auxin-up RNA~GO:0009733
contig_2507_1_np1212	3380954	3382645	LOC105160533	MOLYBDOPTERIN COFACTOR SULFURASE MOSC	InterPro:IPR000192~Aminotransferase class V domain~-,InterPro:IPR015421~Pyridoxal phosphate-dependent transferase, major domain~GO:0003824,InterPro:IPR015422~Pyridoxal phosphate-dependent transferase, small domain~GO:0003824,InterPro:IPR015424~Pyridoxal phosphate-dependent transferase~-
contig_4141_1_np1212	4084228	4084584	NA	NA	NA
scaffold_2953_1_np1212	3458964	3459539	LOC105168581	CYSTEINE/HISTIDINE-RICH C1 DOMAIN FAMILY PROTEIN	InterPro:IPR004146~DC1~-,InterPro:IPR046349~C1-like domain superfamily~-
scaffold_9813_1_np1212	6749495	6750802	LOC105170790	Arogenate dehydratase	InterPro:IPR001086~Prephenate dehydratase~GO:0004664|GO:0009094,InterPro:IPR002912~ACT domain~-,InterPro:IPR018528~Prephenate dehydratase, conserved site~GO:0004664|GO:0009094,InterPro:IPR045865~ACT-like domain~-
